# Genome evolution and convergent innovation in the carnivorous plant *Sarracenia purpurea*

**DOI:** 10.64898/2025.12.26.696377

**Authors:** Victor A. Albert, Jonathan Kirshner, Christopher Page, Nicholas Pratt, Johanna Merkel, Michaela Richter, Matthias Freund, Kenji Fukushima, Charlotte Lindqvist

## Abstract

The repeated evolution of certain complex traits raises a fundamental question of how genomes generate ecological novelty while preserving developmental stability. Carnivorous pitcher plants, which modify a core organ of plant performance, the leaf, exemplify this challenge, yet the genomic basis of their convergent evolution has not been resolved. We present a chromosome-scale genome assembly for *Sarracenia purpurea* and analyze it alongside eight additional angiosperms spanning its parent clade Ericales and several other carnivorous lineages. The genome reveals extensive syntenic duplicate blocks arising from ancient polyploidy events, with diffuse, alternating dominant and recessive segments interleaved along chromosomes. Dominant regions are biased toward retained copies of dosage-sensitive regulatory genes, including *AGO1*, *BRX*, *GATA11*, *ETC1* and *RCD1*. These genes highlight a conserved regulatory scaffold associated with leaf morphogenesis, including epidermal differentiation, auxin-mediated patterning, and redox-integrated coordination. By contrast, tandem gene duplications preferentially accumulate in structurally labile genomic regions and constitute a complementary, rapidly evolving component of the genome, enriched for ecological effector functions, including detoxification, glutathione-mediated redox buffering, antifungal pathways, and cuticle modification activities. Comparative union-based functional analyses across four carnivorous taxa reveal convergent recruitment of oxidative, transport, microbial-interaction, and cell-wall processes during independent trap evolution. Transcriptomic data confirm consistent activation of these pathways in pitchers. These findings demonstrate that complex traits arise through a genome-wide partitioning between polyploidy-derived, conserved developmental regulation and tandem-driven ecological specialization, here partitioning leaf architectural control from rapidly evolving functions associated with pitfall-based prey capture.
