## Supplementary Tables SA-SI for "Genome evolution and convergent innovation in the carnivorous plant *Sarracenia purpurea*": Table_SA_SarraceniaOnly_Innovation_Genes_Summary.csv

at_gene	sarr_gene_simple_list	n_sarr_genes	in_syntenic_Sarr_only_bin	in_tandem_Sarr_only_bin
AT1G01120	CM117432.1_RagTag.2522	1	False	True
AT1G01770	CM117432.1_RagTag.2359	1	True	False
AT1G02150	CM117432.1_RagTag.2021	1	False	True
AT1G02450		0	False	True
AT1G02800	CM117432.1_RagTag.754	1	False	True
AT1G03260	CM117436.1_RagTag.1322	1	False	True
AT1G03440	CM117432.1_RagTag.146;CM117436.1_RagTag.1357	2	False	True
AT1G03540		0	True	False
AT1G05087	CM117427.1_RagTag.809	1	False	True
AT1G05800		0	False	True
AT1G06140		0	True	False
AT1G06440	JBPEYG010002425.1_RagTag.290	1	False	True
AT1G06475		0	True	False
AT1G06650	CM117435.1_RagTag.902	1	True	False
AT1G06980	CM117436.1_RagTag.907	1	False	True
AT1G07180	CM117432.1_RagTag.548	1	False	True
AT1G09575		0	False	True
AT1G09950		0	False	True
AT1G10280	CM117427.1_RagTag.2017;CM117437.1_RagTag.683	2	True	False
AT1G12060	CM117435.1_RagTag.50	1	False	True
AT1G12120	CM117432.1_RagTag.967	1	False	True
AT1G14430	CM117435.1_RagTag.253	1	True	False
AT1G14500		0	True	False
AT1G14510		0	False	True
AT1G17100	CM117434.1_RagTag.473	1	False	True
AT1G17530	CM117428.1_RagTag.949	1	False	True
AT1G18100	CM117438.1_RagTag.656	1	True	False
AT1G18140	CM117438.1_RagTag.651	1	True	True
AT1G18410		0	False	True
AT1G18500		0	False	True
AT1G18540		0	False	True
AT1G19320	CM117432.1_RagTag.2192	1	False	True
AT1G19360	CM117428.1_RagTag.515;CM117437.1_RagTag.252	2	False	True
AT1G19780		0	False	True
AT1G20010		0	False	True
AT1G20575		0	False	True
AT1G20930	CM117428.1_RagTag.765	1	False	True
AT1G22340	CM117431.1_RagTag.977;CM117433.1_RagTag.1585	2	True	False
AT1G22500		0	False	True
AT1G23350		0	False	True
AT1G24360	CM117434.1_RagTag.390	1	False	True
AT1G27300	CM117435.1_RagTag.67	1	False	True
AT1G27930	CM117431.1_RagTag.851	1	False	True
AT1G28340	CM117429.1_RagTag.1261;CM117429.1_RagTag.401	2	True	False
AT1G29140	CM117429.1_RagTag.1189	1	False	True
AT1G29290		0	False	True
AT1G30010		0	False	True
AT1G30260		0	True	False
AT1G30530		0	False	True
AT1G31740		0	False	True
AT1G32583	CM117430.1_RagTag.1807	1	True	False
AT1G32780	CM117432.1_RagTag.752;CM117435.1_RagTag.2010	2	True	False
AT1G33290	CM117428.1_RagTag.1739	1	True	False
AT1G33350		0	False	True
AT1G33360	CM117428.1_RagTag.1734	1	True	False
AT1G33520		0	False	True
AT1G34070		0	True	False
AT1G34245		0	False	True
AT1G40087		0	True	False
AT1G42190		0	True	True
AT1G43690	CM117438.1_RagTag.368	1	False	True
AT1G43722		0	True	False
AT1G44180		0	False	True
AT1G47200		0	False	True
AT1G47640	CM117428.1_RagTag.480	1	False	True
AT1G48020		0	False	True
AT1G48720		0	False	True
AT1G48840	CM117428.1_RagTag.9	1	False	True
AT1G49330		0	False	True
AT1G50790		0	True	False
AT1G50830	CM117427.1_RagTag.354	1	True	False
AT1G51070	CM117429.1_RagTag.236	1	True	False
AT1G51260		0	False	True
AT1G51538		0	True	False
AT1G56360		0	True	False
AT1G59500	CM117432.1_RagTag.159	1	False	True
AT1G59870		0	False	True
AT1G59990		0	True	False
AT1G60660		0	False	True
AT1G60810	CM117435.1_RagTag.179	1	False	True
AT1G63010	CM117432.1_RagTag.917	1	True	False
AT1G63290		0	False	True
AT1G64065	CM117435.1_RagTag.1862	1	False	True
AT1G64260		0	True	False
AT1G64790	CM117430.1_RagTag.1197	1	True	False
AT1G64980	CM117434.1_RagTag.196	1	False	True
AT1G65260	CM117435.1_RagTag.1687	1	False	True
AT1G65520		0	False	True
AT1G65690		0	True	False
AT1G65810		0	True	False
AT1G67350	CM117431.1_RagTag.844	1	True	False
AT1G68780	CM117427.1_RagTag.1549;CM117435.1_RagTag.407	2	False	True
AT1G69160	CM117435.1_RagTag.344	1	False	True
AT1G70160	CM117431.1_RagTag.647;CM117435.1_RagTag.226	2	True	False
AT1G70200	CM117431.1_RagTag.665	1	True	False
AT1G70350		0	False	True
AT1G70985		0	False	True
AT1G71760	CM117438.1_RagTag.422	1	True	False
AT1G71820		0	True	False
AT1G74030	CM117428.1_RagTag.72	1	True	False
AT1G74640	CM117428.1_RagTag.1691	1	True	False
AT1G75240	CM117428.1_RagTag.546	1	True	False
AT1G76950		0	False	True
AT1G77110	CM117427.1_RagTag.1365;CM117438.1_RagTag.307	2	False	True
AT1G78990		0	True	False
AT1G79040	CM117427.1_RagTag.113	1	True	False
AT1G79760	CM117428.1_RagTag.1054	1	False	True
AT1G80140		0	True	False
AT2G01680	CM117427.1_RagTag.1299	1	False	True
AT2G06500		0	True	True
AT2G06541		0	True	False
AT2G07641		0	True	False
AT2G07655		0	True	False
AT2G07698		0	False	True
AT2G07715		0	False	True
AT2G07751		0	True	False
AT2G13450		0	True	False
AT2G15180		0	True	False
AT2G15325		0	False	True
AT2G15690	CM117437.1_RagTag.332	1	False	True
AT2G15960		0	False	True
AT2G15980	CM117432.1_RagTag.1761;CM117437.1_RagTag.271	2	True	False
AT2G16970	CM117428.1_RagTag.686	1	True	False
AT2G17380		0	False	True
AT2G19440	CM117428.1_RagTag.1810;ptg001285l.17	2	True	False
AT2G19660		0	True	False
AT2G20420	CM117432.1_RagTag.328	1	False	True
AT2G20480	CM117433.1_RagTag.1142	1	False	True
AT2G20520	CM117427.1_RagTag.1066	1	False	True
AT2G20875	CM117427.1_RagTag.989	1	False	True
AT2G21540	CM117427.1_RagTag.2343;CM117437.1_RagTag.217	2	True	False
AT2G22420	CM117429.1_RagTag.1676	1	False	True
AT2G22650	CM117434.1_RagTag.924	1	True	False
AT2G23260	CM117427.1_RagTag.2465	1	True	False
AT2G24990	CM117428.1_RagTag.1428	1	False	True
AT2G26460		0	False	True
AT2G26520		0	True	False
AT2G28510	CM117436.1_RagTag.637	1	False	True
AT2G29410	CM117432.1_RagTag.577	1	False	True
AT2G30080	CM117436.1_RagTag.865	1	False	True
AT2G30290	CM117428.1_RagTag.2449	1	True	False
AT2G30500	CM117432.1_RagTag.1745	1	True	False
AT2G30810		0	False	True
AT2G31270	CM117436.1_RagTag.1215	1	False	True
AT2G31680		0	False	True
AT2G31940	CM117432.1_RagTag.2157	1	False	True
AT2G32250		0	True	False
AT2G32810	CM117435.1_RagTag.1220	1	True	False
AT2G33760		0	True	False
AT2G33793		0	False	True
AT2G34190	CM117429.1_RagTag.1163	1	False	True
AT2G34200		0	False	True
AT2G35150		0	False	True
AT2G36070	CM117436.1_RagTag.1210	1	False	True
AT2G36110		0	True	False
AT2G36490	CM117428.1_RagTag.2170	1	False	True
AT2G37100		0	True	False
AT2G37360	CM117428.1_RagTag.2264	1	False	True
AT2G37585	CM117430.1_RagTag.421	1	False	True
AT2G37950		0	False	True
AT2G38250	CM117428.1_RagTag.2375	1	False	True
AT2G38460	CM117430.1_RagTag.625	1	True	False
AT2G39060		0	False	True
AT2G39430		0	False	True
AT2G39435		0	True	False
AT2G41670	CM117430.1_RagTag.174	1	False	True
AT2G42900	CM117431.1_RagTag.438	1	False	True
AT2G42990	CM117427.1_RagTag.772	1	False	True
AT2G43130		0	False	True
AT2G43480		0	True	False
AT2G44020		0	True	False
AT2G45210	CM117432.1_RagTag.2249	1	False	True
AT2G45360	CM117431.1_RagTag.2257;CM117432.1_RagTag.2270	2	False	True
AT2G46050	CM117432.1_RagTag.2409	1	True	False
AT2G46470		0	False	True
AT2G47010		0	True	False
AT2G47030		0	True	False
AT3G03280	CM117432.1_RagTag.46;CM117435.1_RagTag.479	2	False	True
AT3G03580		0	True	False
AT3G03690		0	False	True
AT3G07840	CM117427.1_RagTag.739	1	True	False
AT3G08970		0	False	True
AT3G09110	CM117433.1_RagTag.1497	1	True	False
AT3G09220	CM117430.1_RagTag.496	1	True	False
AT3G09580		0	False	True
AT3G09700		0	False	True
AT3G09720	CM117428.1_RagTag.2241	1	True	False
AT3G10530		0	False	True
AT3G10610		0	False	True
AT3G10985		0	False	True
AT3G11420	CM117432.1_RagTag.1553	1	True	False
AT3G12180	CM117430.1_RagTag.112;JBPEYG010002611.1_RagTag.35	2	True	False
AT3G14040	CM117433.1_RagTag.409	1	True	False
AT3G14170	CM117428.1_RagTag.890	1	False	True
AT3G15080	CM117433.1_RagTag.282	1	False	True
AT3G15630		0	False	True
AT3G15780	CM117434.1_RagTag.226	1	False	True
AT3G16240	CM117428.1_RagTag.1075	1	False	True
AT3G16350	CM117428.1_RagTag.1044	1	False	True
AT3G17160	CM117430.1_RagTag.1840	1	True	False
AT3G18970		0	True	False
AT3G19310		0	False	True
AT3G19553	CM117437.1_RagTag.421	1	False	True
AT3G20420	CM117433.1_RagTag.158	1	False	True
AT3G20910	CM117433.1_RagTag.1101	1	True	False
AT3G21720	CM117427.1_RagTag.869	1	False	True
AT3G22100		0	False	True
AT3G22420	CM117435.1_RagTag.1588	1	True	False
AT3G22660		0	False	True
AT3G23570	CM117435.1_RagTag.1510	1	True	False
AT3G23840		0	False	True
AT3G25493		0	True	True
AT3G26540	CM117438.1_RagTag.266	1	True	False
AT3G26620		0	True	False
AT3G26660		0	True	False
AT3G26740	CM117429.1_RagTag.2615	1	True	False
AT3G26782		0	True	False
AT3G27160	CM117429.1_RagTag.2565;CM117439.1_RagTag.70	2	False	True
AT3G27785	CM117439.1_RagTag.187	1	True	False
AT3G28410		0	True	False
AT3G28580	CM117428.1_RagTag.1654	1	True	False
AT3G29450		0	True	False
AT3G29794		0	True	True
AT3G30200		0	True	False
AT3G31430		0	True	False
AT3G42723		0	True	True
AT3G42860		0	True	False
AT3G46000	CM117430.1_RagTag.409	1	True	False
AT3G46520	CM117433.1_RagTag.1529;CM117436.1_RagTag.723	2	False	True
AT3G46750		0	True	False
AT3G48410		0	False	True
AT3G48590	CM117434.1_RagTag.349	1	False	True
AT3G49170	CM117427.1_RagTag.2929	1	True	False
AT3G49710	CM117439.1_RagTag.635	1	True	False
AT3G49740		0	True	False
AT3G50420		0	True	False
AT3G51840	CM117428.1_RagTag.2380	1	False	True
AT3G52105		0	False	True
AT3G53360	CM117430.1_RagTag.331	1	False	True
AT3G53380	CM117428.1_RagTag.2235;CM117430.1_RagTag.324	2	False	True
AT3G53700	CM117428.1_RagTag.2290;CM117437.1_RagTag.749	2	True	False
AT3G54030	CM117436.1_RagTag.794	1	True	False
AT3G54260		0	True	False
AT3G54850		0	False	True
AT3G54900		0	False	True
AT3G54930		0	False	True
AT3G55970		0	False	True
AT3G56910		0	False	True
AT3G57450		0	False	True
AT3G61113	CM117432.1_RagTag.2319	1	False	True
AT3G62160		0	False	True
AT3G62640		0	False	True
AT4G00400	CM117427.1_RagTag.2211	1	False	True
AT4G00500	CM117432.1_RagTag.2384	1	True	False
AT4G00530	CM117432.1_RagTag.2378	1	False	True
AT4G02930	CM117436.1_RagTag.1343	1	False	True
AT4G05070	CM117429.1_RagTag.1349	1	True	False
AT4G08390	CM117431.1_RagTag.1087	1	True	False
AT4G08940		0	False	True
AT4G09080		0	False	True
AT4G09530		0	False	True
AT4G09550	CM117428.1_RagTag.1954	1	False	True
AT4G09600	JBPEYG010002425.1_RagTag.433	1	True	False
AT4G10200		0	True	False
AT4G10630	CM117432.1_RagTag.753	1	False	True
AT4G10730	CM117431.1_RagTag.2519;CM117432.1_RagTag.764	2	False	True
AT4G10930	CM117431.1_RagTag.2478;CM117437.1_RagTag.830	2	False	True
AT4G11660		0	False	True
AT4G12390		0	False	True
AT4G13050		0	False	True
AT4G13070		0	True	False
AT4G13600	CM117433.1_RagTag.899;CM117435.1_RagTag.1244	2	False	True
AT4G13660		0	False	True
AT4G13840	CM117435.1_RagTag.1201	1	False	True
AT4G15040		0	False	True
AT4G15470	CM117435.1_RagTag.1497	1	False	True
AT4G16210	CM117430.1_RagTag.1813	1	False	True
AT4G16470		0	False	True
AT4G16630	CM117428.1_RagTag.648	1	False	True
AT4G16835		0	True	False
AT4G18370	CM117429.1_RagTag.651	1	True	False
AT4G18670		0	True	True
AT4G18780	CM117429.1_RagTag.1156	1	False	True
AT4G18990	CM117432.1_RagTag.1107	1	True	False
AT4G19990		0	True	False
AT4G20900		0	False	True
AT4G21500		0	False	True
AT4G22110	CM117427.1_RagTag.3109	1	True	False
AT4G24265		0	False	True
AT4G25270		0	False	True
AT4G26490	CM117427.1_RagTag.174	1	False	True
AT4G26550	CM117427.1_RagTag.186;CM117427.1_RagTag.672	2	False	True
AT4G27110	CM117427.1_RagTag.380	1	True	False
AT4G28310	CM117433.1_RagTag.546	1	False	True
AT4G28460		0	False	True
AT4G28510		0	False	True
AT4G28670	CM117439.1_RagTag.183	1	False	True
AT4G29905		0	False	True
AT4G30390		0	True	False
AT4G30980		0	False	True
AT4G32470	CM117432.1_RagTag.1284	1	True	False
AT4G32810		0	False	True
AT4G32840	CM117432.1_RagTag.1758	1	True	False
AT4G33420		0	True	False
AT4G34260	CM117427.1_RagTag.2469;CM117437.1_RagTag.393	2	True	False
AT4G34290		0	False	True
AT4G34890	CM117436.1_RagTag.163	1	True	False
AT4G35490	CM117429.1_RagTag.1799	1	False	True
AT4G36350		0	False	True
AT4G36430		0	False	True
AT4G36600	CM117429.1_RagTag.1951	1	False	True
AT4G36740	CM117429.1_RagTag.1980	1	False	True
AT4G36990		0	False	True
AT4G37120		0	False	True
AT4G38020		0	True	False
AT4G38490	CM117437.1_RagTag.1139	1	False	True
AT4G39340		0	False	True
AT4G39400	CM117429.1_RagTag.1598	1	False	True
AT4G39690	JBPEYG010002425.1_RagTag.40	1	True	False
AT4G39970		0	False	True
AT5G01130		0	True	False
AT5G01260	CM117428.1_RagTag.2363;CM117430.1_RagTag.542	2	True	False
AT5G02520		0	False	True
AT5G03150	CM117430.1_RagTag.319	1	False	True
AT5G05830	CM117428.1_RagTag.2340;CM117429.1_RagTag.1159;CM117430.1_RagTag.493;CM117432.1_RagTag.1589;CM117432.1_RagTag.571;CM117436.1_RagTag.797	6	False	True
AT5G05840	CM117432.1_RagTag.1587	1	False	True
AT5G05960	CM117433.1_RagTag.1575	1	False	True
AT5G06170		0	False	True
AT5G06540		0	False	True
AT5G06810		0	False	True
AT5G08620	CM117427.1_RagTag.2138	1	True	False
AT5G09920		0	False	True
AT5G10210		0	False	True
AT5G10610		0	True	False
AT5G10780	CM117427.1_RagTag.1834;CM117431.1_RagTag.1617	2	True	False
AT5G11100	CM117431.1_RagTag.1685	1	False	True
AT5G11150	CM117431.1_RagTag.1693;CM117432.1_RagTag.1311;CM117434.1_RagTag.1038	3	False	True
AT5G11580	CM117431.1_RagTag.1814	1	False	True
AT5G11770	CM117432.1_RagTag.1202	1	False	True
AT5G11890	CM117431.1_RagTag.1875	1	False	True
AT5G12470	CM117433.1_RagTag.1094;CM117436.1_RagTag.200	2	False	True
AT5G13340		0	False	True
AT5G13550	CM117433.1_RagTag.1484	1	False	True
AT5G14000		0	False	True
AT5G14860		0	False	True
AT5G14890		0	False	True
AT5G15050	CM117434.1_RagTag.1087;CM117439.1_RagTag.277	2	False	True
AT5G15280	CM117439.1_RagTag.335	1	False	True
AT5G15802		0	False	True
AT5G16200		0	False	True
AT5G17030		0	True	False
AT5G17930		0	False	True
AT5G17960		0	False	True
AT5G18110	CM117430.1_RagTag.31	1	False	True
AT5G18200	CM117428.1_RagTag.1815	1	False	True
AT5G18510		0	True	True
AT5G18550	CM117435.1_RagTag.1426;CM117435.1_RagTag.735	2	False	True
AT5G19410	CM117433.1_RagTag.1074	1	True	False
AT5G19473	CM117436.1_RagTag.284	1	False	True
AT5G19875		0	False	True
AT5G19960	CM117434.1_RagTag.1150	1	True	False
AT5G20020	CM117431.1_RagTag.1729;CM117432.1_RagTag.1285	2	True	False
AT5G20100		0	False	True
AT5G21010		0	False	True
AT5G22790	ptg000857l.3	1	False	True
AT5G22830		0	False	True
AT5G23050	CM117434.1_RagTag.673	1	False	True
AT5G23070		0	False	True
AT5G24230	CM117427.1_RagTag.2942	1	True	False
AT5G24840		0	False	True
AT5G25950	CM117432.1_RagTag.1211	1	True	False
AT5G26731		0	False	True
AT5G27720	CM117432.1_RagTag.108;CM117436.1_RagTag.1440	2	False	True
AT5G33406		0	True	False
AT5G35695		0	True	False
AT5G36228		0	True	False
AT5G36960		0	False	True
AT5G37055		0	False	True
AT5G39410	CM117439.1_RagTag.354	1	False	True
AT5G40080	CM117429.1_RagTag.1684	1	False	True
AT5G40770	CM117429.1_RagTag.2537;CM117439.1_RagTag.103	2	False	True
AT5G41960	CM117431.1_RagTag.2515	1	False	True
AT5G41980	ptg000214l.4	1	True	False
AT5G42280	CM117431.1_RagTag.406	1	False	True
AT5G42440	CM117438.1_RagTag.393	1	False	True
AT5G42790	CM117428.1_RagTag.557	1	True	False
AT5G42870	CM117428.1_RagTag.425;CM117431.1_RagTag.208	2	True	False
AT5G43790	CM117435.1_RagTag.1654	1	False	True
AT5G44050		0	False	True
AT5G44060	CM117432.1_RagTag.329;CM117435.1_RagTag.931;CM117436.1_RagTag.1183	3	False	True
AT5G44620		0	False	True
AT5G45480		0	True	False
AT5G45750	CM117429.1_RagTag.1151;CM117429.1_RagTag.494	2	False	True
AT5G46230		0	False	True
AT5G46680		0	True	False
AT5G46690	CM117431.1_RagTag.2062;CM117432.1_RagTag.1085	2	True	False
AT5G47620		0	True	False
AT5G47810		0	True	False
AT5G48320		0	False	True
AT5G48580		0	False	True
AT5G48670	CM117437.1_RagTag.741	1	False	True
AT5G49840	CM117427.1_RagTag.2026	1	True	False
AT5G50335		0	False	True
AT5G50360	CM117434.1_RagTag.389	1	False	True
AT5G50710		0	False	True
AT5G51080		0	True	False
AT5G51200		0	False	True
AT5G51570	CM117427.1_RagTag.1738	1	False	True
AT5G53650	CM117427.1_RagTag.2999	1	True	True
AT5G53670		0	True	False
AT5G54165	CM117435.1_RagTag.1949	1	False	True
AT5G54780	CM117427.1_RagTag.377	1	False	True
AT5G56120		0	False	True
AT5G57810		0	False	True
AT5G58070		0	False	True
AT5G58110		0	False	True
AT5G58890		0	False	True
AT5G59340		0	True	False
AT5G59990	CM117432.1_RagTag.658;CM117436.1_RagTag.670	2	True	False
AT5G61630		0	False	True
AT5G62170	CM117427.1_RagTag.2728	1	False	True
AT5G63310	CM117434.1_RagTag.401	1	False	True
AT5G63390	CM117434.1_RagTag.381	1	False	True
AT5G64480		0	False	True
AT5G64500		0	False	True
AT5G65590	JBPEYG010002425.1_RagTag.192	1	False	True
AT5G65660	CM117439.1_RagTag.364	1	False	True
AT5G65880		0	False	True
AT5G67270	CM117429.1_RagTag.2090	1	False	True
AT5G67490	CM117427.1_RagTag.2931	1	True	False
ATCG00020		0	True	False
ATCG00040		0	True	False
ATCG00070		0	True	False
ATCG00120		0	False	True
ATCG00270		0	True	False
ATCG00300		0	True	False
ATCG00330		0	True	False
ATCG00500		0	True	False
ATCG00530		0	True	False
ATCG00580		0	True	False
ATCG00640		0	True	False
ATCG00650		0	True	False
ATCG00660		0	True	False
ATCG00770		0	True	False
ATCG00780		0	True	False
ATCG00800		0	True	False
ATCG00820		0	True	False
ATCG01020		0	True	False
ATCG01040		0	True	False
ATCG01060		0	True	False
ATCG01070		0	True	False
ATCG01080		0	True	False
ATCG01120		0	True	False
ATMG00070		0	True	False
ATMG00110		0	True	False
ATMG00290		0	False	True
ATMG00510		0	True	False
ATMG00520		0	True	False
ATMG00900		0	True	False
ATMG01080		0	True	False
ATMG01250		0	True	False
ATMG01360		0	False	True
