## Supplementary Tables SA-SI for "Genome evolution and convergent innovation in the carnivorous plant *Sarracenia purpurea*": Table_SB_Sarracenia_Nepenthes_GO_Union_Enrichment.csv

GO_ID	GO_Name	k_in_fg	K_in_bg	n_fg	N_bg	p_value	FDR	AT_genes	Sarracenia_genes	Nepenthes_genes
GO:0009451	RNA modification	16	172	399	20048	3.631118819067306e-07	4.066853077355382e-05	AT1G05750;AT1G08070;AT1G62260;AT1G71490;AT2G03380;AT2G22070;AT2G22410;AT2G37310;AT3G14730;AT3G46790;AT3G57430;AT4G02750;AT4G13650;AT4G37170;AT4G39530;AT5G48910	CM117427.1_RagTag.2914;CM117428.1_RagTag.174;CM117428.1_RagTag.2113;CM117429.1_RagTag.1254;CM117429.1_RagTag.2228;CM117430.1_RagTag.18;CM117431.1_RagTag.2391;CM117431.1_RagTag.431;CM117432.1_RagTag.506;CM117433.1_RagTag.1000;CM117434.1_RagTag.1287;CM117434.1_RagTag.737;CM117435.1_RagTag.1673
GO:0098542	defense response to other organism	11	98	399	20048	4.018400576696375e-06	0.00022503043229499703	AT1G12280;AT1G50180;AT1G53350;AT2G14580;AT3G14460;AT3G14470;AT3G46530;AT3G46730;AT4G26090;AT4G27190;AT4G27220	CM117427.1_RagTag.2515;CM117431.1_RagTag.1979;CM117432.1_RagTag.2140
GO:0046246	terpene biosynthetic process	4	8	399	20048	1.0155617282153923e-05	0.0003791430452004131	AT3G25180;AT3G25820;AT3G25830;AT4G16740
GO:0009809	lignin biosynthetic process	4	12	399	20048	6.740697285079043e-05	0.001887395239822132	AT4G37970;AT4G37990;AT4G39330;AT5G05340	CM117428.1_RagTag.2429;CM117428.1_RagTag.668;CM117429.1_RagTag.825;CM117430.1_RagTag.636;CM117432.1_RagTag.1714;CM117433.1_RagTag.647;CM117436.1_RagTag.920;JBPEYG010002425.1_RagTag.195
GO:0009611	response to wounding	9	95	399	20048	0.00011633649310778249	0.002605937445614328	AT1G02205;AT1G05200;AT1G17840;AT2G14580;AT2G38870;AT3G45140;AT3G51420;AT3G54420;AT4G16740	CM117427.1_RagTag.2515;CM117427.1_RagTag.861;CM117429.1_RagTag.1814;CM117435.1_RagTag.1690;CM117436.1_RagTag.118
GO:0080027	response to herbivore	4	15	399	20048	0.00017727507880825843	0.003309134804420824	AT2G14580;AT3G45140;AT4G16740;AT5G23960	CM117427.1_RagTag.2515;CM117427.1_RagTag.413;CM117431.1_RagTag.994;CM117436.1_RagTag.118
GO:0006749	glutathione metabolic process	6	45	399	20048	0.000252891514520887	0.004046264232334192	AT1G02920;AT1G10370;AT1G78380;AT2G29490;AT2G47730;AT3G09270	CM117430.1_RagTag.1708;CM117430.1_RagTag.484;CM117431.1_RagTag.621;CM117435.1_RagTag.1349;CM117435.1_RagTag.241;CM117436.1_RagTag.1422
GO:0009617	response to bacterium	7	76	399	20048	0.0007882267927291015	0.01103517509820742	AT2G14580;AT2G28260;AT3G25180;AT3G45140;AT3G54420;AT4G00990;AT4G24180	CM117427.1_RagTag.2120;CM117427.1_RagTag.2515;CM117432.1_RagTag.724;CM117435.1_RagTag.1690;CM117435.1_RagTag.1906;CM117436.1_RagTag.118;CM117436.1_RagTag.567;JBPEYG010002425.1_RagTag.297;JBPEYG010002425.1_RagTag.422
GO:0005975	carbohydrate metabolic process	13	236	399	20048	0.0009410682264041427	0.01171107126191822	AT1G23460;AT1G60590;AT2G22620;AT2G43870;AT2G44480;AT3G07820;AT3G13750;AT3G52600;AT3G55260;AT3G57240;AT3G59850;AT5G11720;AT5G48140	CM117428.1_RagTag.980;CM117430.1_RagTag.195;CM117430.1_RagTag.965;CM117431.1_RagTag.1305;CM117431.1_RagTag.719;CM117432.1_RagTag.1480;CM117432.1_RagTag.2179;CM117433.1_RagTag.1129;CM117433.1_RagTag.731;CM117434.1_RagTag.1303;CM117435.1_RagTag.186;CM117436.1_RagTag.116
GO:0009753	response to jasmonic acid	6	58	399	20048	0.001011603661473315	0.011329961008501126	AT1G02205;AT1G06620;AT2G14580;AT3G15510;AT3G51420;AT4G16740	CM117427.1_RagTag.2515;CM117427.1_RagTag.448;CM117429.1_RagTag.1814;CM117430.1_RagTag.1663;CM117432.1_RagTag.287;CM117433.1_RagTag.243;CM117436.1_RagTag.1218
GO:0080187	floral organ senescence	2	3	399	20048	0.001169727267064179	0.011909950355562549	AT1G11190;AT5G45890
GO:0032259	methylation	5	47	399	20048	0.002350559812736239	0.021938558252204896	AT1G19640;AT4G35150;AT4G35160;AT4G36470;AT5G54160	CM117428.1_RagTag.566;CM117432.1_RagTag.2528;CM117433.1_RagTag.596;CM117435.1_RagTag.1963
GO:0051555	flavonol biosynthetic process	3	14	399	20048	0.002419006415982251	0.020840670660770163	AT2G15490;AT4G34131;AT5G17050	CM117437.1_RagTag.361;JBPEYG010002611.1_RagTag.26
GO:0045088	regulation of innate immune response	4	29	399	20048	0.0024756053529425472	0.019804842823540374	AT1G53440;AT1G56120;AT1G56130;AT5G01950	CM117430.1_RagTag.805;CM117431.1_RagTag.1698
GO:0006952	defense response	11	215	399	20048	0.003998675795849891	0.029856779275679188	AT1G09070;AT1G16130;AT1G20030;AT1G24020;AT1G70830;AT2G02130;AT2G43710;AT4G11650;AT4G24180;AT4G38660;AT4G38670	CM117427.1_RagTag.1347;CM117427.1_RagTag.2265;CM117427.1_RagTag.2621;CM117429.1_RagTag.1846;CM117430.1_RagTag.1768;CM117430.1_RagTag.258;CM117431.1_RagTag.672;CM117433.1_RagTag.766;CM117435.1_RagTag.699;CM117436.1_RagTag.1479;CM117437.1_RagTag.131;CM117437.1_RagTag.882;JBPEYG010002425.1_RagTag.422
GO:0030026	intracellular manganese ion homeostasis	3	17	399	20048	0.004323412777202175	0.03026388944041522	AT1G47240;AT1G80830;AT3G43660	CM117428.1_RagTag.361
GO:0031425	chloroplast RNA processing	2	7	399	20048	0.007765855144526023	0.04832087645482859	AT1G08070;AT5G66520	CM117427.1_RagTag.196;CM117427.1_RagTag.2012;CM117427.1_RagTag.2688;CM117428.1_RagTag.174;CM117432.1_RagTag.506
GO:0046839	phospholipid dephosphorylation	2	7	399	20048	0.007765855144526023	0.04577767243089024	AT1G15080;AT3G02600	CM117427.1_RagTag.1421;CM117435.1_RagTag.459;CM117438.1_RagTag.664;CM117439.1_RagTag.423
GO:0048831	regulation of shoot system development	2	7	399	20048	0.007765855144526023	0.04348878880934573	AT2G45880;AT5G49660
GO:0030014	CCR4-NOT complex	2	8	399	20048	0.010218887950490882	0.049761541324129514	AT3G45630;AT5G60170	CM117432.1_RagTag.675
GO:1901642	nucleoside transmembrane transport	2	8	399	20048	0.010218887950490882	0.04768814376895745	AT1G70330;AT4G05120	CM117429.1_RagTag.290;CM117431.1_RagTag.697;CM117433.1_RagTag.490
