## Supplementary Tables SA-SI for "Genome evolution and convergent innovation in the carnivorous plant *Sarracenia purpurea*": Table_SC_PanCarnivore_GO_Modules.csv

GO_ID	GO_name	module	n_carnivore_bins_significant
GO:0009737	response to abscisic acid	1	4
GO:0006749	glutathione metabolic process	1	3
GO:0006816	calcium ion transport	1	3
GO:0009407	toxin catabolic process	1	3
GO:0009409	response to cold	1	3
GO:0009414	response to water deprivation	1	3
GO:0009651	response to salt stress	1	3
GO:0009695	jasmonic acid biosynthetic process	1	3
GO:0016104	triterpenoid biosynthetic process	1	3
GO:0055085	transmembrane transport	1	3
GO:0071230	cellular response to amino acid stimulus	1	3
GO:0006874	intracellular calcium ion homeostasis	1	2
GO:0009555	pollen development	1	2
GO:0009617	response to bacterium	1	2
GO:0009753	response to jasmonic acid	1	2
GO:0042938	dipeptide transport	1	2
GO:0051607	defense response to virus	1	2
GO:0071456	cellular response to hypoxia	1	2
GO:0098542	defense response to other organism	1	2
GO:0002679	respiratory burst involved in defense response	1	1
GO:0006629	lipid metabolic process	1	1
GO:0006857	oligopeptide transport	1	1
GO:0006887	exocytosis	1	1
GO:0006897	endocytosis	1	1
GO:0006952	defense response	1	1
GO:0006970	response to osmotic stress	1	1
GO:0007165	signal transduction	1	1
GO:0009408	response to heat	1	1
GO:0009416	response to light stimulus	1	1
GO:0009553	embryo sac development	1	1
GO:0009624	response to nematode	1	1
GO:0009813	flavonoid biosynthetic process	1	1
GO:0009873	ethylene-activated signaling pathway	1	1
GO:0009926	auxin polar transport	1	1
GO:0010025	wax biosynthetic process	1	1
GO:0010089	xylem development	1	1
GO:0010150	leaf senescence	1	1
GO:0010345	suberin biosynthetic process	1	1
GO:0010380	regulation of chlorophyll biosynthetic process	1	1
GO:0015031	protein transport	1	1
GO:0019374	galactolipid metabolic process	1	1
GO:0019745	pentacyclic triterpenoid biosynthetic process	1	1
GO:0030150	protein import into mitochondrial matrix	1	1
GO:0031537	regulation of anthocyanin metabolic process	1	1
GO:0042542	response to hydrogen peroxide	1	1
GO:0042545	cell wall modification	1	1
GO:0042631	cellular response to water deprivation	1	1
GO:0042939	tripeptide transport	1	1
GO:0046246	terpene biosynthetic process	1	1
GO:0046686	response to cadmium ion	1	1
GO:0048229	gametophyte development	1	1
GO:0051259	protein complex oligomerization	1	1
GO:0051555	flavonol biosynthetic process	1	1
GO:0071472	cellular response to salt stress	1	1
GO:0071555	cell wall organization	1	1
GO:0072583	clathrin-dependent endocytosis	1	1
GO:0080027	response to herbivore	1	1
GO:0090333	regulation of stomatal closure	1	1
GO:2000012	regulation of auxin polar transport	1	1
GO:2001007	negative regulation of cellulose biosynthetic process	1	1
GO:0009809	lignin biosynthetic process	2	6
GO:0009626	plant-type hypersensitive response	2	5
GO:0006979	response to oxidative stress	3	6
GO:0050832	defense response to fungus	3	6
GO:0042742	defense response to bacterium	3	5
GO:0009611	response to wounding	4	9
