## Supplementary Tables SA-SI for "Genome evolution and convergent innovation in the carnivorous plant *Sarracenia purpurea*": Table_SF_Sarracenia_Specific_GO_Mapping_Per_ATGene.csv

AT_gene	Sarracenia_genes	family_category	Sarracenia_specific_GO_IDs	Sarracenia_specific_GO_names
AT1G01580	CM117427.1_RagTag.2194;CM117432.1_RagTag.2415	defense/immunity	GO:0009617	response to bacterium
AT1G01720	CM117429.1_RagTag.1546;CM117438.1_RagTag.204	hormone metabolism/signaling	GO:0006355;GO:0009611;GO:0071456	cellular response to hypoxia;regulation of DNA-templated transcription;response to wounding
AT1G02205	nan	cell-wall/cutin enzyme;defense/immunity;hormone metabolism/signaling;oxidoreductase/redox	GO:0008610;GO:0009414;GO:0009611;GO:0009753;GO:0042742;GO:0050832	defense response to bacterium;defense response to fungus;lipid biosynthetic process;response to jasmonic acid;response to water deprivation;response to wounding
AT1G03220	CM117430.1_RagTag.1536;CM117435.1_RagTag.784;CM117436.1_RagTag.1318	cell-wall/cutin enzyme;protease/peptidase;secreted/enzyme	GO:0071456	cellular response to hypoxia
AT1G06260	nan	protease/peptidase;secreted/enzyme	GO:0051603	proteolysis involved in protein catabolic process
AT1G06620	CM117430.1_RagTag.1663;CM117432.1_RagTag.287;CM117436.1_RagTag.1218	defense/immunity;hormone metabolism/signaling	GO:0009753	response to jasmonic acid
AT1G07400	nan	ros/homeostasis	GO:0009651;GO:0042542;GO:0051259;GO:0071456	cellular response to hypoxia;protein complex oligomerization;response to hydrogen peroxide;response to salt stress
AT1G07530	CM117432.1_RagTag.599;CM117436.1_RagTag.742	unclassified_effector	GO:0006355;GO:0045893	positive regulation of DNA-templated transcription;regulation of DNA-templated transcription
AT1G08070	CM117428.1_RagTag.174;CM117432.1_RagTag.506	unclassified_effector	GO:0009451;GO:0031425	RNA modification;chloroplast RNA processing
AT1G09070	CM117427.1_RagTag.2621;CM117437.1_RagTag.882	defense/immunity;secreted/enzyme	GO:0006952;GO:0071456	cellular response to hypoxia;defense response
AT1G09970	CM117428.1_RagTag.247;CM117431.1_RagTag.307	defense/immunity	GO:0046777	protein autophosphorylation
AT1G10370	CM117431.1_RagTag.621;CM117435.1_RagTag.241	unclassified_effector	GO:0006749;GO:0009407;GO:0009651;GO:0060416	glutathione metabolic process;response to growth hormone;response to salt stress;toxin catabolic process
AT1G10880	CM117427.1_RagTag.1443	unclassified_effector	GO:0009651	response to salt stress
AT1G11260	nan	secreted/enzyme;transporter	GO:0015749	monosaccharide transmembrane transport
AT1G12280	nan	defense/immunity;ros/homeostasis	GO:0006952;GO:0098542	defense response;defense response to other organism
AT1G15170	nan	transporter	GO:1990961	xenobiotic detoxification by transmembrane export across the plasma membrane
AT1G15520	CM117431.1_RagTag.1742;ptg000857l.19	defense/immunity;hormone metabolism/signaling;transporter	GO:0009414;GO:0009753	response to jasmonic acid;response to water deprivation
AT1G15750	nan	hormone metabolism/signaling	GO:0006355;GO:0009867	jasmonic acid mediated signaling pathway;regulation of DNA-templated transcription
AT1G15780	CM117430.1_RagTag.1599	hormone metabolism/signaling	GO:0006355	regulation of DNA-templated transcription
AT1G15910	nan	unclassified_effector	GO:0010569	regulation of double-strand break repair via homologous recombination
AT1G16670	CM117427.1_RagTag.115;CM117427.1_RagTag.536	unclassified_effector	GO:0046777	protein autophosphorylation
AT1G17530	CM117428.1_RagTag.949	transporter	GO:0071806	protein transmembrane transport
AT1G17840	nan	cell-wall/cutin enzyme;hormone metabolism/signaling;transporter	GO:0009611;GO:0009651;GO:0080051	cutin transport;response to salt stress;response to wounding
AT1G19640	CM117428.1_RagTag.566	hormone metabolism/signaling	GO:0009611;GO:0009694;GO:0009695;GO:0009867	jasmonic acid biosynthetic process;jasmonic acid mediated signaling pathway;jasmonic acid metabolic process;response to wounding
AT1G22640	CM117427.1_RagTag.2106;CM117434.1_RagTag.1355;CM117434.1_RagTag.62	unclassified_effector	GO:0009611	response to wounding
AT1G24020	CM117430.1_RagTag.1768;CM117431.1_RagTag.672;CM117435.1_RagTag.699;CM117436.1_RagTag.1479	defense/immunity;hormone metabolism/signaling	GO:0006952	defense response
AT1G26190	CM117428.1_RagTag.77	defense/immunity;hormone metabolism/signaling	GO:0002239;GO:0098542	defense response to other organism;response to oomycetes
AT1G26870	CM117434.1_RagTag.791	hormone metabolism/signaling	GO:0006355	regulation of DNA-templated transcription
AT1G28360	nan	unclassified_effector	GO:0006355;GO:0009873	ethylene-activated signaling pathway;regulation of DNA-templated transcription
AT1G32230	CM117432.1_RagTag.1101	defense/immunity;hormone metabolism/signaling;ros/homeostasis	GO:0009414;GO:0009651;GO:0009867;GO:0009873;GO:0042542;GO:0042742	defense response to bacterium;ethylene-activated signaling pathway;jasmonic acid mediated signaling pathway;response to hydrogen peroxide;response to salt stress;response to water deprivation
AT1G47128	CM117439.1_RagTag.749	defense/immunity;protease/peptidase;secreted/enzyme	GO:0009414;GO:0050832;GO:0051603	defense response to fungus;proteolysis involved in protein catabolic process;response to water deprivation
AT1G47890	CM117430.1_RagTag.593	secreted/enzyme	GO:0007165	signal transduction
AT1G50180	nan	defense/immunity	GO:0098542	defense response to other organism
AT1G52340	CM117428.1_RagTag.2098	hormone metabolism/signaling;oxidoreductase/redox	GO:0009414	response to water deprivation
AT1G53350	nan	defense/immunity	GO:0098542	defense response to other organism
AT1G53540	CM117432.1_RagTag.1584	ros/homeostasis	GO:0009651;GO:0042542;GO:0051259	protein complex oligomerization;response to hydrogen peroxide;response to salt stress
AT1G53840	nan	cell-wall/cutin enzyme;secreted/enzyme	GO:0042545;GO:0071456	cell wall modification;cellular response to hypoxia
AT1G60800	CM117431.1_RagTag.733	unclassified_effector	GO:0007165	signal transduction
AT1G61560	CM117430.1_RagTag.322;CM117432.1_RagTag.698;CM117436.1_RagTag.605	defense/immunity	GO:0050832	defense response to fungus
AT1G62400	nan	unclassified_effector	GO:0006468;GO:0007165;GO:0046777	protein autophosphorylation;protein phosphorylation;signal transduction
AT1G66150	CM117427.1_RagTag.1243;CM117435.1_RagTag.555	hormone metabolism/signaling;secreted/enzyme	GO:0007165	signal transduction
AT1G66370	CM117429.1_RagTag.2188;CM117439.1_RagTag.385	unclassified_effector	GO:0006355	regulation of DNA-templated transcription
AT1G66910	nan	secreted/enzyme	GO:0006468	protein phosphorylation
AT1G66920	nan	secreted/enzyme	GO:0006468	protein phosphorylation
AT1G66950	CM117433.1_RagTag.1322	ros/homeostasis;transporter	GO:0042908	xenobiotic transport
AT1G68550	CM117427.1_RagTag.1488;CM117435.1_RagTag.435	unclassified_effector	GO:0006355	regulation of DNA-templated transcription
AT1G68930	CM117431.1_RagTag.1360	unclassified_effector	GO:0009451	RNA modification
AT1G70170	CM117431.1_RagTag.649	defense/immunity;hormone metabolism/signaling;protease/peptidase;secreted/enzyme	GO:0009651;GO:0009753;GO:0050832	defense response to fungus;response to jasmonic acid;response to salt stress
AT1G70520	JBPEYG010002425.1_RagTag.245	ros/homeostasis	GO:0006468;GO:0046777	protein autophosphorylation;protein phosphorylation
AT1G70830	CM117427.1_RagTag.1347	defense/immunity	GO:0006952	defense response
AT1G71140	CM117439.1_RagTag.412	transporter	GO:0042908;GO:1990961	xenobiotic detoxification by transmembrane export across the plasma membrane;xenobiotic transport
AT1G72300	nan	defense/immunity	GO:0009611	response to wounding
AT1G74520	CM117428.1_RagTag.1708;CM117434.1_RagTag.566;CM117435.1_RagTag.276;CM117437.1_RagTag.498	hormone metabolism/signaling	GO:0009414	response to water deprivation
AT1G74630	nan	unclassified_effector	GO:0009451	RNA modification
AT1G75250	CM117427.1_RagTag.2352;CM117428.1_RagTag.547;ptg000166l.7	unclassified_effector	GO:0006355	regulation of DNA-templated transcription
AT1G75800	CM117428.1_RagTag.644;CM117431.1_RagTag.83	defense/immunity;secreted/enzyme	GO:0006952	defense response
AT1G76650	CM117439.1_RagTag.83	hormone metabolism/signaling	GO:0009611;GO:0071456	cellular response to hypoxia;response to wounding
AT1G76690	nan	hormone metabolism/signaling;oxidoreductase/redox	GO:0009611;GO:0009695	jasmonic acid biosynthetic process;response to wounding
AT1G77120	CM117431.1_RagTag.1171;ptg000220l.86	hormone metabolism/signaling;oxidoreductase/redox;ros/homeostasis	GO:0009414;GO:0009651;GO:0042542;GO:0071456	cellular response to hypoxia;response to hydrogen peroxide;response to salt stress;response to water deprivation
AT1G77280	CM117431.1_RagTag.1127;CM117438.1_RagTag.237;ptg000220l.27	unclassified_effector	GO:0006468;GO:0007165	protein phosphorylation;signal transduction
AT1G78380	nan	unclassified_effector	GO:0006749;GO:0009407	glutathione metabolic process;toxin catabolic process
AT1G79620	CM117427.1_RagTag.2045;CM117428.1_RagTag.2468	cell-wall/cutin enzyme	GO:0006468	protein phosphorylation
AT2G02990	CM117434.1_RagTag.783	cell-wall/cutin enzyme;hormone metabolism/signaling;secreted/enzyme	GO:0009611;GO:0009867	jasmonic acid mediated signaling pathway;response to wounding
AT2G14580	CM117427.1_RagTag.2515	defense/immunity;hormone metabolism/signaling;secreted/enzyme	GO:0009611;GO:0009617;GO:0009753;GO:0080027;GO:0098542	defense response to other organism;response to bacterium;response to herbivore;response to jasmonic acid;response to wounding
AT2G15490	JBPEYG010002611.1_RagTag.26	unclassified_effector	GO:0051555	flavonol biosynthetic process
AT2G16250	CM117428.1_RagTag.538	cell-wall/cutin enzyme	GO:0006468	protein phosphorylation
AT2G20540	nan	unclassified_effector	GO:0009451	RNA modification
AT2G23620	nan	defense/immunity;hormone metabolism/signaling	GO:0009694;GO:0050832	defense response to fungus;jasmonic acid metabolic process
AT2G26450	CM117434.1_RagTag.1412	cell-wall/cutin enzyme	GO:0042545	cell wall modification
AT2G26560	CM117428.1_RagTag.444;CM117429.1_RagTag.2044;CM117431.1_RagTag.204	defense/immunity	GO:0009626;GO:0071456	cellular response to hypoxia;plant-type hypersensitive response
AT2G26710	CM117434.1_RagTag.1129	hormone metabolism/signaling;oxidoreductase/redox	GO:0009741	response to brassinosteroid
AT2G26910	CM117431.1_RagTag.1417;CM117432.1_RagTag.1270	cell-wall/cutin enzyme;transporter	GO:0080051	cutin transport
AT2G29060	nan	unclassified_effector	GO:0006355	regulation of DNA-templated transcription
AT2G29420	CM117438.1_RagTag.681	hormone metabolism/signaling	GO:0006749;GO:0009407	glutathione metabolic process;toxin catabolic process
AT2G29760	CM117427.1_RagTag.720;CM117428.1_RagTag.1525;CM117428.1_RagTag.1623;CM117433.1_RagTag.1747	unclassified_effector	GO:0009451;GO:0031425	RNA modification;chloroplast RNA processing
AT2G32210	nan	unclassified_effector	GO:0071456	cellular response to hypoxia
AT2G35030	nan	unclassified_effector	GO:0009451	RNA modification
AT2G35930	CM117428.1_RagTag.2056	defense/immunity	GO:0002679;GO:0006952;GO:0009414;GO:0051865	defense response;protein autoubiquitination;respiratory burst involved in defense response;response to water deprivation
AT2G37310	nan	unclassified_effector	GO:0009451	RNA modification
AT2G37710	CM117428.1_RagTag.2321;CM117430.1_RagTag.459	defense/immunity;hormone metabolism/signaling;secreted/enzyme	GO:0042742	defense response to bacterium
AT2G39940	CM117432.1_RagTag.1610;CM117433.1_RagTag.1598	defense/immunity;hormone metabolism/signaling	GO:0006952;GO:0009611;GO:0009753;GO:0009867;GO:0042742;GO:0050832	defense response;defense response to bacterium;defense response to fungus;jasmonic acid mediated signaling pathway;response to jasmonic acid;response to wounding
AT2G43710	CM117433.1_RagTag.766	defense/immunity;hormone metabolism/signaling	GO:0006952;GO:0008610;GO:0009695;GO:0042742	defense response;defense response to bacterium;jasmonic acid biosynthetic process;lipid biosynthetic process
AT2G45180	CM117432.1_RagTag.978	defense/immunity;secreted/enzyme	GO:0009651	response to salt stress
AT2G45220	CM117427.1_RagTag.1328	cell-wall/cutin enzyme;defense/immunity;secreted/enzyme	GO:0009617;GO:0042545	cell wall modification;response to bacterium
AT2G45660	CM117432.1_RagTag.2309	hormone metabolism/signaling	GO:0045893	positive regulation of DNA-templated transcription
AT3G01470	CM117429.1_RagTag.2444;CM117431.1_RagTag.614	unclassified_effector	GO:0009651	response to salt stress
AT3G05950	CM117427.1_RagTag.2609;CM117429.1_RagTag.815	secreted/enzyme	GO:0010446	response to alkaline pH
AT3G09040	nan	unclassified_effector	GO:0009451	RNA modification
AT3G09270	CM117430.1_RagTag.484;CM117435.1_RagTag.1349	unclassified_effector	GO:0006749;GO:0009407	glutathione metabolic process;toxin catabolic process
AT3G11340	nan	defense/immunity;hormone metabolism/signaling	GO:0002239;GO:0006952	defense response;response to oomycetes
AT3G11840	CM117430.1_RagTag.739	defense/immunity	GO:0002679;GO:0006952;GO:0051865	defense response;protein autoubiquitination;respiratory burst involved in defense response
AT3G12630	CM117432.1_RagTag.2199;CM117437.1_RagTag.925	unclassified_effector	GO:0009414;GO:0051865	protein autoubiquitination;response to water deprivation
AT3G13690	CM117428.1_RagTag.484;CM117434.1_RagTag.115;CM117434.1_RagTag.1295	unclassified_effector	GO:0007165;GO:0046777	protein autophosphorylation;signal transduction
AT3G14310	CM117428.1_RagTag.865	cell-wall/cutin enzyme;defense/immunity;secreted/enzyme	GO:0009617;GO:0042545;GO:0042742;GO:0050832	cell wall modification;defense response to bacterium;defense response to fungus;response to bacterium
AT3G14460	nan	defense/immunity	GO:0042742;GO:0050832;GO:0098542	defense response to bacterium;defense response to fungus;defense response to other organism
AT3G14470	CM117431.1_RagTag.1979;CM117432.1_RagTag.2140	defense/immunity;secreted/enzyme	GO:0098542	defense response to other organism
AT3G15510	CM117427.1_RagTag.448;CM117433.1_RagTag.243	hormone metabolism/signaling	GO:0009753	response to jasmonic acid
AT3G21630	CM117433.1_RagTag.447	defense/immunity;secreted/enzyme	GO:0006468;GO:0042742;GO:0046777;GO:0050832	defense response to bacterium;defense response to fungus;protein autophosphorylation;protein phosphorylation
AT3G21780	nan	hormone metabolism/signaling	GO:0009651	response to salt stress
AT3G22380	CM117435.1_RagTag.1537	hormone metabolism/signaling	GO:0009414	response to water deprivation
AT3G22810	CM117435.1_RagTag.1632;CM117436.1_RagTag.1270	hormone metabolism/signaling	GO:0007165	signal transduction
AT3G23230	nan	defense/immunity	GO:0006355;GO:0009873	ethylene-activated signaling pathway;regulation of DNA-templated transcription
AT3G23240	CM117429.1_RagTag.1219;CM117430.1_RagTag.1680;CM117432.1_RagTag.304	defense/immunity;hormone metabolism/signaling	GO:0006355;GO:0006952;GO:0009867;GO:0009873	defense response;ethylene-activated signaling pathway;jasmonic acid mediated signaling pathway;regulation of DNA-templated transcription
AT3G23250	CM117427.1_RagTag.940;CM117430.1_RagTag.1696;CM117432.1_RagTag.309;CM117435.1_RagTag.912	unclassified_effector	GO:0009414;GO:0009651	response to salt stress;response to water deprivation
AT3G23750	CM117435.1_RagTag.1178	hormone metabolism/signaling;secreted/enzyme	GO:0006468;GO:0007165	protein phosphorylation;signal transduction
AT3G25180	nan	defense/immunity;oxidoreductase/redox	GO:0009617;GO:0046246;GO:0050832	defense response to fungus;response to bacterium;terpene biosynthetic process
AT3G25810	nan	unclassified_effector	GO:0046246	terpene biosynthetic process
AT3G25830	nan	defense/immunity	GO:0046246;GO:0050832	defense response to fungus;terpene biosynthetic process
AT3G27810	nan	hormone metabolism/signaling	GO:0006355;GO:0009753;GO:0009867	jasmonic acid mediated signaling pathway;regulation of DNA-templated transcription;response to jasmonic acid
AT3G28917	CM117437.1_RagTag.637	unclassified_effector	GO:0006355	regulation of DNA-templated transcription
AT3G45140	CM117436.1_RagTag.118	defense/immunity;hormone metabolism/signaling;oxidoreductase/redox	GO:0009414;GO:0009611;GO:0009617;GO:0009695;GO:0009753;GO:0080027	jasmonic acid biosynthetic process;response to bacterium;response to herbivore;response to jasmonic acid;response to water deprivation;response to wounding
AT3G46530	nan	defense/immunity	GO:0006952;GO:0009626;GO:0050832;GO:0098542	defense response;defense response to fungus;defense response to other organism;plant-type hypersensitive response
AT3G46730	nan	defense/immunity	GO:0098542	defense response to other organism
AT3G47570	CM117428.1_RagTag.362;CM117432.1_RagTag.1632;CM117433.1_RagTag.1921;CM117433.1_RagTag.645;CM117438.1_RagTag.318;ptg000071l.5	unclassified_effector	GO:0006468	protein phosphorylation
AT3G47730	nan	transporter	GO:0006869	lipid transport
AT3G47790	CM117434.1_RagTag.557	transporter	GO:0006869	lipid transport
AT3G48520	CM117428.1_RagTag.1437;CM117439.1_RagTag.66	defense/immunity;hormone metabolism/signaling;oxidoreductase/redox;secreted/enzyme	GO:0009611;GO:0009694	jasmonic acid metabolic process;response to wounding
AT3G48670	nan	unclassified_effector	GO:0010569	regulation of double-strand break repair via homologous recombination
AT3G50930	CM117427.1_RagTag.2345;CM117429.1_RagTag.1924	defense/immunity;hormone metabolism/signaling	GO:0009617;GO:0009626	plant-type hypersensitive response;response to bacterium
AT3G51420	CM117429.1_RagTag.1814	hormone metabolism/signaling	GO:0009611;GO:0009753	response to jasmonic acid;response to wounding
AT3G51550	CM117439.1_RagTag.539	defense/immunity;hormone metabolism/signaling;secreted/enzyme	GO:0009741;GO:0046777;GO:0050832	defense response to fungus;protein autophosphorylation;response to brassinosteroid
AT3G52250	CM117432.1_RagTag.1419;CM117433.1_RagTag.1439	unclassified_effector	GO:0006355	regulation of DNA-templated transcription
AT3G53810	nan	defense/immunity;secreted/enzyme	GO:0042742	defense response to bacterium
AT3G54420	CM117435.1_RagTag.1690	cell-wall/cutin enzyme;defense/immunity;secreted/enzyme	GO:0009611;GO:0009617;GO:0009626	plant-type hypersensitive response;response to bacterium;response to wounding
AT3G57240	CM117430.1_RagTag.195	cell-wall/cutin enzyme;defense/immunity;secreted/enzyme	GO:0009617	response to bacterium
AT3G57430	CM117429.1_RagTag.1254	unclassified_effector	GO:0009451;GO:0031425	RNA modification;chloroplast RNA processing
AT3G63520	CM117432.1_RagTag.1945	unclassified_effector	GO:0009414	response to water deprivation
AT4G01070	CM117427.1_RagTag.2146;CM117432.1_RagTag.2422	cell-wall/cutin enzyme	GO:0009636;GO:0009809;GO:0042178	lignin biosynthetic process;response to toxic substance;xenobiotic catabolic process
AT4G02320	nan	cell-wall/cutin enzyme;secreted/enzyme	GO:0042545	cell wall modification
AT4G02330	CM117436.1_RagTag.1469	cell-wall/cutin enzyme;defense/immunity;hormone metabolism/signaling;secreted/enzyme	GO:0009741;GO:0042545;GO:0050832	cell wall modification;defense response to fungus;response to brassinosteroid
AT4G02380	nan	hormone metabolism/signaling;ros/homeostasis	GO:0009414	response to water deprivation
AT4G02570	CM117432.1_RagTag.122;CM117436.1_RagTag.1413	hormone metabolism/signaling	GO:0009753;GO:0009867	jasmonic acid mediated signaling pathway;response to jasmonic acid
AT4G05200	CM117429.1_RagTag.1386;CM117439.1_RagTag.440	defense/immunity;secreted/enzyme	GO:0007165;GO:0009626;GO:0042742	defense response to bacterium;plant-type hypersensitive response;signal transduction
AT4G08850	nan	defense/immunity;hormone metabolism/signaling	GO:0009695;GO:0080027	jasmonic acid biosynthetic process;response to herbivore
AT4G08950	CM117427.1_RagTag.3097;CM117431.1_RagTag.972;ptg000869l.6	cell-wall/cutin enzyme;hormone metabolism/signaling;secreted/enzyme	GO:0009741	response to brassinosteroid
AT4G10265	CM117427.1_RagTag.433;CM117427.1_RagTag.949	unclassified_effector	GO:0071456	cellular response to hypoxia
AT4G11650	nan	defense/immunity;secreted/enzyme	GO:0006952;GO:0042742;GO:0050832	defense response;defense response to bacterium;defense response to fungus
AT4G13650	CM117430.1_RagTag.18;CM117431.1_RagTag.2391;CM117434.1_RagTag.1287	unclassified_effector	GO:0009451	RNA modification
AT4G14550	CM117434.1_RagTag.1162;CM117435.1_RagTag.877	hormone metabolism/signaling	GO:0006355	regulation of DNA-templated transcription
AT4G16740	nan	hormone metabolism/signaling	GO:0009611;GO:0009753;GO:0016106;GO:0046246;GO:0080027	response to herbivore;response to jasmonic acid;response to wounding;sesquiterpenoid biosynthetic process;terpene biosynthetic process
AT4G17500	nan	unclassified_effector	GO:0006355;GO:0045893	positive regulation of DNA-templated transcription;regulation of DNA-templated transcription
AT4G18700	CM117429.1_RagTag.481	unclassified_effector	GO:0007165	signal transduction
AT4G21065	CM117431.1_RagTag.1713	unclassified_effector	GO:0009451	RNA modification
AT4G21300	nan	unclassified_effector	GO:0009451	RNA modification
AT4G21380	nan	defense/immunity	GO:0006955;GO:0007165	immune response;signal transduction
AT4G21410	nan	defense/immunity;hormone metabolism/signaling	GO:0007165;GO:0009626;GO:0042742	defense response to bacterium;plant-type hypersensitive response;signal transduction
AT4G21440	CM117429.1_RagTag.1351	hormone metabolism/signaling	GO:0009611	response to wounding
AT4G23160	CM117432.1_RagTag.783;CM117435.1_RagTag.504	defense/immunity	GO:0007165;GO:0009626;GO:0042742	defense response to bacterium;plant-type hypersensitive response;signal transduction
AT4G24180	JBPEYG010002425.1_RagTag.422	defense/immunity;secreted/enzyme	GO:0006952;GO:0009617	defense response;response to bacterium
AT4G24220	CM117428.1_RagTag.352	unclassified_effector	GO:0009611	response to wounding
AT4G26090	nan	defense/immunity	GO:0006952;GO:0009626;GO:0016045;GO:0042742;GO:0098542	defense response;defense response to bacterium;defense response to other organism;detection of bacterium;plant-type hypersensitive response
AT4G27190	nan	defense/immunity	GO:0098542	defense response to other organism
AT4G27220	nan	defense/immunity	GO:0098542	defense response to other organism
AT4G27290	nan	defense/immunity;secreted/enzyme	GO:0006955;GO:0007165	immune response;signal transduction
AT4G27410	CM117428.1_RagTag.397	hormone metabolism/signaling	GO:0006355;GO:0009414;GO:0045893	positive regulation of DNA-templated transcription;regulation of DNA-templated transcription;response to water deprivation
AT4G31500	CM117428.1_RagTag.614	cell-wall/cutin enzyme;defense/immunity;oxidoreductase/redox	GO:0042742;GO:0050832	defense response to bacterium;defense response to fungus
AT4G31940	CM117427.1_RagTag.2392;CM117428.1_RagTag.482	oxidoreductase/redox	GO:0010446;GO:0106146	response to alkaline pH;sideretin biosynthesis
AT4G32300	nan	secreted/enzyme	GO:0046777	protein autophosphorylation
AT4G33170	nan	unclassified_effector	GO:0009451	RNA modification
AT4G34131	CM117437.1_RagTag.361	hormone metabolism/signaling	GO:0051555;GO:0071456	cellular response to hypoxia;flavonol biosynthetic process
AT4G37990	JBPEYG010002425.1_RagTag.195	cell-wall/cutin enzyme;defense/immunity;oxidoreductase/redox	GO:0009617;GO:0009626;GO:0009809	lignin biosynthetic process;plant-type hypersensitive response;response to bacterium
AT4G38180	CM117437.1_RagTag.13	unclassified_effector	GO:0006355	regulation of DNA-templated transcription
AT4G38490	CM117437.1_RagTag.1139	transporter	GO:0071806	protein transmembrane transport
AT4G38660	CM117427.1_RagTag.2265;CM117429.1_RagTag.1846;CM117437.1_RagTag.131	defense/immunity;secreted/enzyme	GO:0006952	defense response
AT4G38670	nan	defense/immunity;secreted/enzyme	GO:0006952	defense response
AT5G01950	CM117430.1_RagTag.805	defense/immunity	GO:0006468	protein phosphorylation
AT5G04410	nan	unclassified_effector	GO:0045893	positive regulation of DNA-templated transcription
AT5G05340	CM117428.1_RagTag.2429;CM117430.1_RagTag.636;CM117432.1_RagTag.1714;CM117433.1_RagTag.647;CM117436.1_RagTag.920	cell-wall/cutin enzyme;oxidoreductase/redox;secreted/enzyme	GO:0009809	lignin biosynthetic process
AT5G05700	CM117432.1_RagTag.1640	defense/immunity;hormone metabolism/signaling	GO:0050832	defense response to fungus
AT5G06760	CM117430.1_RagTag.64	oxidoreductase/redox	GO:0009414	response to water deprivation
AT5G06860	CM117430.1_RagTag.106	cell-wall/cutin enzyme;secreted/enzyme	GO:0007165	signal transduction
AT5G07580	nan	unclassified_effector	GO:0006355;GO:0009873	ethylene-activated signaling pathway;regulation of DNA-templated transcription
AT5G09760	ptg000220l.96	cell-wall/cutin enzyme	GO:0042545	cell wall modification
AT5G12020	CM117427.1_RagTag.1852	ros/homeostasis	GO:0009651;GO:0042542;GO:0051259;GO:0071456	cellular response to hypoxia;protein complex oligomerization;response to hydrogen peroxide;response to salt stress
AT5G15210	nan	unclassified_effector	GO:0006355;GO:0019760	glucosinolate metabolic process;regulation of DNA-templated transcription
AT5G15300	nan	unclassified_effector	GO:0009451	RNA modification
AT5G15630	CM117428.1_RagTag.122	cell-wall/cutin enzyme	GO:0052324	plant-type cell wall cellulose biosynthetic process
AT5G16000	CM117427.1_RagTag.1577;CM117435.1_RagTag.320;CM117439.1_RagTag.495	defense/immunity;secreted/enzyme	GO:0007165	signal transduction
AT5G17050	nan	unclassified_effector	GO:0051555	flavonol biosynthetic process
AT5G20230	nan	cell-wall/cutin enzyme;secreted/enzyme;transporter	GO:0002239;GO:0009611;GO:0071456	cellular response to hypoxia;response to oomycetes;response to wounding
AT5G20480	nan	defense/immunity	GO:0009626;GO:0016045	detection of bacterium;plant-type hypersensitive response
AT5G23960	CM117427.1_RagTag.413;CM117431.1_RagTag.994	unclassified_effector	GO:0016106;GO:0080027	response to herbivore;sesquiterpenoid biosynthetic process
AT5G24090	nan	defense/immunity;secreted/enzyme	GO:0009611;GO:0009651;GO:0050832	defense response to fungus;response to salt stress;response to wounding
AT5G24530	nan	defense/immunity;hormone metabolism/signaling	GO:0002239;GO:0009617;GO:0042742;GO:0071456	cellular response to hypoxia;defense response to bacterium;response to bacterium;response to oomycetes
AT5G25190	CM117431.1_RagTag.1656;CM117434.1_RagTag.256	unclassified_effector	GO:0006355;GO:0009873	ethylene-activated signaling pathway;regulation of DNA-templated transcription
AT5G26250	CM117435.1_RagTag.1542	transporter	GO:0015749	monosaccharide transmembrane transport
AT5G26340	nan	hormone metabolism/signaling;transporter	GO:0009414;GO:0009651;GO:0015749	monosaccharide transmembrane transport;response to salt stress;response to water deprivation
AT5G28010	nan	defense/immunity	GO:0006952	defense response
AT5G33340	nan	defense/immunity;hormone metabolism/signaling;protease/peptidase;ros/homeostasis;secreted/enzyme	GO:0042742	defense response to bacterium
AT5G36110	CM117429.1_RagTag.768	oxidoreductase/redox;secreted/enzyme	GO:0016135	saponin biosynthetic process
AT5G39680	nan	unclassified_effector	GO:0009451	RNA modification
AT5G40405	nan	unclassified_effector	GO:0009451	RNA modification
AT5G43060	CM117427.1_RagTag.2456;CM117428.1_RagTag.381;CM117431.1_RagTag.235	protease/peptidase;secreted/enzyme	GO:0051603	proteolysis involved in protein catabolic process
AT5G43700	CM117432.1_RagTag.240;CM117435.1_RagTag.1674;CM117436.1_RagTag.1238	hormone metabolism/signaling	GO:0006355	regulation of DNA-templated transcription
AT5G44210	CM117429.1_RagTag.1257;CM117433.1_RagTag.562	unclassified_effector	GO:0006355;GO:0009873;GO:0019760	ethylene-activated signaling pathway;glucosinolate metabolic process;regulation of DNA-templated transcription
AT5G45890	nan	defense/immunity;hormone metabolism/signaling;protease/peptidase	GO:0050832;GO:0051603	defense response to fungus;proteolysis involved in protein catabolic process
AT5G47230	CM117431.1_RagTag.2162	hormone metabolism/signaling	GO:0009873;GO:0045893	ethylene-activated signaling pathway;positive regulation of DNA-templated transcription
AT5G48100	CM117438.1_RagTag.437	cell-wall/cutin enzyme;oxidoreductase/redox;secreted/enzyme	GO:0009809	lignin biosynthetic process
AT5G48910	nan	unclassified_effector	GO:0009451	RNA modification
AT5G48930	nan	cell-wall/cutin enzyme	GO:0009809	lignin biosynthetic process
AT5G49760	CM117437.1_RagTag.707	unclassified_effector	GO:0046777	protein autophosphorylation
AT5G50000	CM117428.1_RagTag.1601;CM117439.1_RagTag.221	unclassified_effector	GO:0007165	signal transduction
AT5G51990	CM117427.1_RagTag.2747	unclassified_effector	GO:0006355;GO:0019760	glucosinolate metabolic process;regulation of DNA-templated transcription
AT5G52020	CM117432.1_RagTag.916	defense/immunity	GO:0006355;GO:0019760;GO:0050832	defense response to fungus;glucosinolate metabolic process;regulation of DNA-templated transcription
AT5G52260	CM117427.1_RagTag.2795;CM117435.1_RagTag.1794	unclassified_effector	GO:0006355	regulation of DNA-templated transcription
AT5G52450	CM117427.1_RagTag.1400;CM117431.1_RagTag.1513;CM117434.1_RagTag.719	transporter	GO:1990961	xenobiotic detoxification by transmembrane export across the plasma membrane
AT5G54160	CM117432.1_RagTag.2528;CM117435.1_RagTag.1963	cell-wall/cutin enzyme	GO:0009809;GO:0051555	flavonol biosynthetic process;lignin biosynthetic process
AT5G56040	CM117428.1_RagTag.1544;CM117433.1_RagTag.75	unclassified_effector	GO:0006468	protein phosphorylation
AT5G58380	CM117428.1_RagTag.2431;CM117430.1_RagTag.648;CM117433.1_RagTag.1669	unclassified_effector	GO:0007165	signal transduction
AT5G59310	CM117428.1_RagTag.2440	hormone metabolism/signaling;secreted/enzyme;transporter	GO:0006869;GO:0009414;GO:0009651	lipid transport;response to salt stress;response to water deprivation
AT5G59320	CM117430.1_RagTag.657	cell-wall/cutin enzyme;hormone metabolism/signaling;secreted/enzyme;transporter	GO:0006869;GO:0009414	lipid transport;response to water deprivation
AT5G60020	CM117428.1_RagTag.2317	cell-wall/cutin enzyme;oxidoreductase/redox;secreted/enzyme	GO:0009809	lignin biosynthetic process
AT5G60200	CM117429.1_RagTag.1270	unclassified_effector	GO:0006355	regulation of DNA-templated transcription
AT5G60920	CM117429.1_RagTag.2316;CM117439.1_RagTag.525	cell-wall/cutin enzyme	GO:0009651;GO:0052324	plant-type cell wall cellulose biosynthetic process;response to salt stress
AT5G61520	nan	transporter	GO:0015749	monosaccharide transmembrane transport
AT5G63450	CM117432.1_RagTag.270	hormone metabolism/signaling;oxidoreductase/redox	GO:0009611;GO:0009694	jasmonic acid metabolic process;response to wounding
AT5G64260	nan	cell-wall/cutin enzyme	GO:0071456	cellular response to hypoxia
AT5G65380	CM117428.1_RagTag.1714;CM117438.1_RagTag.529	transporter	GO:1990961	xenobiotic detoxification by transmembrane export across the plasma membrane
AT5G66520	CM117427.1_RagTag.196;CM117427.1_RagTag.2012;CM117427.1_RagTag.2688	unclassified_effector	GO:0031425	chloroplast RNA processing
AT5G67385	CM117429.1_RagTag.2110	defense/immunity	GO:0042742	defense response to bacterium
