## Supplementary Tables SA-SI for "Genome evolution and convergent innovation in the carnivorous plant *Sarracenia purpurea*": Table_SH_Expression_Support_for_Key_Families.csv

family	AT_gene	Sarr_gene_simple	classification	DEG_status	innovation_classes
DML1	AT2G36490	CM117428.1_RagTag.2170	mixed	up	CarnivoreOnly_union;Sarr_only_bin
PEN3	AT3G09030	CM117430.1_RagTag.533	dominant-leaning	not_DEG
DML1	AT3G10010			not_DEG
DML1	AT4G34060			not_DEG
DML1	AT5G04560			not_DEG
